# Disentangling microbial networks across pelagic zones in the global ocean

**DOI:** 10.1101/2021.07.12.451729

**Authors:** Ina M. Deutschmann, Erwan Delage, Caterina R. Giner, Marta Sebastián, Julie Poulain, Javier Arístegui, Carlos M. Duarte, Silvia G. Acinas, Ramon Massana, Josep M. Gasol, Damien Eveillard, Samuel Chaffron, Ramiro Logares

## Abstract

Microbial interactions underpin ocean ecosystem function, but they remain barely known. Multiple studies have analyzed microbial interactions using static association networks based on omics data, yet microbial interactions are dynamic and can change across spatiotemporal scales. Understanding the dynamics of microbial interactions is needed for a better comprehension of ocean ecosystems. Here, we explored associations between archaea, bacteria, and picoeukaryotes along the water column, from the surface to the deep ocean, across the northern subtropical to the southern temperate ocean and the Mediterranean Sea by defining sample-specific subnetworks, which allowed us to examine changes in microbial associations across space. We found that associations tend to change with depth as well as with geographical scale, with a few associations being global (i.e., present across regions within the same depth layer) and 11-36% being regional within specific water layers. The lowest fraction of global associations was found in the bathypelagic zone, while associations restricted to certain regions increased with depth. The majority of associations observed in surface waters disappeared with depth, suggesting that surface ocean associations are not transferred to the deep sea, despite microbial sinking. Altogether, our results suggest that microbial associations have highly heterogeneous distributions in the horizontal and vertical dimensions of the ocean and that such distributions do not mirror taxonomic distributions. Our work contributes to better understand the dynamics of microbial interactions in the global ocean, which is urgently needed in a context of global change.
