## Supplementary Material 2 for "Disentangling microbial networks across pelagic zones in the global ocean"

Target	Source	Region	Depth	Prevalence	Type	Source_PhylumDivision	Target_PhylumDivision
Euk_ASV_12468	Euk_ASV_10841	SPO	DCM	1	Euk_Euk	Dinoflagellata	Dinoflagellata
Euk_ASV_1429	Euk_ASV_472	MS	DCM	0.761904761904762	Euk_Euk	Cryptophyta	Cryptophyta
Euk_ASV_1439	Euk_ASV_798	MS	BAT	0.742857142857143	Euk_Euk	Cercozoa	Dinoflagellata
Euk_ASV_146	Euk_ASV_22	MS	DCM	0.761904761904762	Euk_Euk	Dinoflagellata	Dinoflagellata
Euk_ASV_146	Euk_ASV_51	MS	DCM	0.80952380952381	Euk_Euk	Dinoflagellata	Dinoflagellata
Euk_ASV_15311	Euk_ASV_2158	MS	SRF	0.789473684210526	Euk_Euk	Stramenopiles_X	Stramenopiles_X
Euk_ASV_15311	Euk_ASV_1591	MS	SRF	0.789473684210526	Euk_Euk	Picozoa	Stramenopiles_X
Euk_ASV_1559	Euk_ASV_136	MS	DCM	0.761904761904762	Euk_Euk	Dinoflagellata	Dinoflagellata
Euk_ASV_1559	Euk_ASV_1217	MS	DCM	0.857142857142857	Euk_Euk	Dinoflagellata	Dinoflagellata
Euk_ASV_1559	Euk_ASV_228	MS	DCM	0.761904761904762	Euk_Euk	Dinoflagellata	Dinoflagellata
Euk_ASV_1591	Euk_ASV_1486	MS	SRF	0.947368421052632	Euk_Euk	Ochrophyta	Picozoa
Euk_ASV_1591	Euk_ASV_233	MS	SRF	0.947368421052632	Euk_Euk	Dinoflagellata	Picozoa
Euk_ASV_1644	Euk_ASV_205	MS	BAT	0.771428571428571	Euk_Euk	Dinoflagellata	Dinoflagellata
Euk_ASV_170	Euk_ASV_22	MS	DCM	0.761904761904762	Euk_Euk	Dinoflagellata	Dinoflagellata
Euk_ASV_1715	Euk_ASV_1591	MS	SRF	0.894736842105263	Euk_Euk	Picozoa	Stramenopiles_X
Euk_ASV_1726	Euk_ASV_646	SPO	DCM	1	Euk_Euk	Dinoflagellata	Dinoflagellata
Euk_ASV_19319	Euk_ASV_802	SPO	DCM	1	Euk_Euk	Dinoflagellata	Dinoflagellata
Euk_ASV_1995	Euk_ASV_1715	MS	SRF	0.736842105263158	Euk_Euk	Stramenopiles_X	Stramenopiles_X
Euk_ASV_21	Euk_ASV_1	IO	MES	0.714285714285714	Euk_Euk	Ochrophyta	Hilomonadea
Euk_ASV_21416	Euk_ASV_5703	MS	SRF	0.842105263157895	Euk_Euk	Dinoflagellata	Stramenopiles_X
Euk_ASV_21416	Euk_ASV_15311	MS	SRF	0.736842105263158	Euk_Euk	Stramenopiles_X	Stramenopiles_X
Euk_ASV_21416	Euk_ASV_2158	MS	SRF	0.894736842105263	Euk_Euk	Stramenopiles_X	Stramenopiles_X
Euk_ASV_2158	Euk_ASV_854	MS	SRF	0.842105263157895	Euk_Euk	Stramenopiles_X	Stramenopiles_X
Euk_ASV_2158	Euk_ASV_1715	MS	SRF	0.894736842105263	Euk_Euk	Stramenopiles_X	Stramenopiles_X
Euk_ASV_2158	Euk_ASV_1486	MS	SRF	0.947368421052632	Euk_Euk	Ochrophyta	Stramenopiles_X
Euk_ASV_2162	Euk_ASV_222	MS	SRF	0.736842105263158	Euk_Euk	Dinoflagellata	Dinoflagellata
Euk_ASV_2331	Euk_ASV_854	MS	SRF	0.789473684210526	Euk_Euk	Stramenopiles_X	Stramenopiles_X
Euk_ASV_2331	Euk_ASV_1173	MS	SRF	0.789473684210526	Euk_Euk	Telonemia	Stramenopiles_X
Euk_ASV_2331	Euk_ASV_492	MS	SRF	0.842105263157895	Euk_Euk	Dinoflagellata	Stramenopiles_X
Euk_ASV_2513	Euk_ASV_1715	MS	SRF	0.736842105263158	Euk_Euk	Stramenopiles_X	Stramenopiles_X
Euk_ASV_2574	Euk_ASV_367	SPO	DCM	1	Euk_Euk	Dinoflagellata	Dinoflagellata
Euk_ASV_2881	Euk_ASV_2574	SPO	DCM	1	Euk_Euk	Dinoflagellata	Dinoflagellata
Euk_ASV_3698	Euk_ASV_193	NPO	BAT	0.75	Euk_Euk	Radiolaria	Dinoflagellata
Euk_ASV_4630	Euk_ASV_13	SAO	DCM	0.75	Euk_Euk	Stramenopiles_X	Dinoflagellata
Euk_ASV_5022	Euk_ASV_631	SPO	DCM	1	Euk_Euk	Stramenopiles_X	Radiolaria
Euk_ASV_6478	Euk_ASV_4540	SPO	DCM	1	Euk_Euk	Dinoflagellata	Radiolaria
Euk_ASV_681	Euk_ASV_494	SPO	DCM	1	Euk_Euk	Radiolaria	Radiolaria
Euk_ASV_8404	Euk_ASV_5812	MS	BAT	0.771428571428571	Euk_Euk	Radiolaria	Radiolaria
Euk_ASV_9416	Euk_ASV_4450	SPO	DCM	1	Euk_Euk	Dinoflagellata	Dinoflagellata
Prok_ASV_1009	Prok_ASV_612	MS	SRF	0.894736842105263	Pro_Pro	Cyanobacteria	Kiritimatiellaeota
Prok_ASV_1012	Prok_ASV_739	SPO	DCM	1	Pro_Pro	Cyanobacteria	Gammaproteobacteria
Prok_ASV_1012	Prok_ASV_164	SPO	DCM	1	Pro_Pro	Cyanobacteria	Gammaproteobacteria
Prok_ASV_1032	Prok_ASV_596	MS	MES	0.75	Pro_Pro	Thaumarchaeota	Thaumarchaeota
Prok_ASV_1037	Prok_ASV_612	MS	SRF	0.736842105263158	Pro_Pro	Cyanobacteria	Verrucomicrobia
Prok_ASV_1061	Prok_ASV_222	MS	BAT	0.942857142857143	Pro_Pro	SAR406	SAR406
Prok_ASV_1061	Prok_ASV_439	MS	BAT	0.914285714285714	Pro_Pro	Thaumarchaeota	SAR406
Prok_ASV_1061	Prok_ASV_188	MS	BAT	0.942857142857143	Pro_Pro	Euryarchaeota	SAR406
Prok_ASV_1061	Prok_ASV_984	MS	BAT	0.942857142857143	Pro_Pro	Euryarchaeota	SAR406
Prok_ASV_1061	Prok_ASV_652	MS	BAT	0.914285714285714	Pro_Pro	Thaumarchaeota	SAR406
Prok_ASV_1069	Prok_ASV_670	SPO	DCM	1	Pro_Pro	Actinobacteria	Alphaproteobacteria
Prok_ASV_1128	Prok_ASV_612	MS	SRF	0.894736842105263	Pro_Pro	Cyanobacteria	Bacteroidetes
Prok_ASV_1128	Prok_ASV_911	MS	SRF	0.947368421052632	Pro_Pro	Bacteroidetes	Bacteroidetes
Prok_ASV_1128	Euk_ASV_2158	MS	SRF	0.947368421052632	Euk_Pro	Stramenopiles_X	Bacteroidetes
Prok_ASV_1128	Prok_ASV_728	MS	SRF	0.789473684210526	Pro_Pro	Bacteroidetes	Bacteroidetes
Prok_ASV_1128	Prok_ASV_915	MS	SRF	0.947368421052632	Pro_Pro	Bacteroidetes	Bacteroidetes
Prok_ASV_113	Prok_ASV_38	SPO	DCM	1	Pro_Pro	Gammaproteobacteria	Bacteroidetes
Prok_ASV_1144	Prok_ASV_360	MS	BAT	0.771428571428571	Pro_Pro	Thaumarchaeota	Planctomycetes
Prok_ASV_1186	Prok_ASV_1061	MS	BAT	0.914285714285714	Pro_Pro	SAR406	Planctomycetes
Prok_ASV_1186	Prok_ASV_466	MS	BAT	0.942857142857143	Pro_Pro	Alphaproteobacteria	Planctomycetes
Prok_ASV_1186	Prok_ASV_927	MS	BAT	0.885714285714286	Pro_Pro	ChO	Planctomycetes
Prok_ASV_1214	Prok_ASV_467	SPO	DCM	1	Pro_Pro	Alphaproteobacteria	Gammaproteobacteria
Prok_ASV_1214	Prok_ASV_454	SPO	DCM	1	Pro_Pro	Alphaproteobacteria	Gammaproteobacteria
Prok_ASV_1214	Prok_ASV_632	SPO	DCM	1	Pro_Pro	Bacteroidetes	Gammaproteobacteria
Prok_ASV_1303	Prok_ASV_652	MS	BAT	0.885714285714286	Pro_Pro	Thaumarchaeota	ChO
Prok_ASV_1303	Prok_ASV_770	MS	BAT	0.714285714285714	Pro_Pro	SAR406	ChO
Prok_ASV_1303	Prok_ASV_466	MS	BAT	0.942857142857143	Pro_Pro	Alphaproteobacteria	ChO
Prok_ASV_1322	Euk_ASV_9551	MS	BAT	0.828571428571429	Euk_Pro	Radiolaria	Acidobacteria
Prok_ASV_1335	Prok_ASV_1117	SPO	DCM	1	Pro_Pro	Cyanobacteria	Gammaproteobacteria
Prok_ASV_1367	Prok_ASV_927	MS	BAT	0.828571428571429	Pro_Pro	ChO	Alphaproteobacteria
Prok_ASV_137	Prok_ASV_113	SPO	DCM	1	Pro_Pro	Bacteroidetes	Alphaproteobacteria
Prok_ASV_1371	Prok_ASV_670	SPO	DCM	1	Pro_Pro	Actinobacteria	SAR406
Prok_ASV_141	Euk_ASV_479	MS	BAT	0.885714285714286	Euk_Pro	Dinoflagellata	Thaumarchaeota
Prok_ASV_1456	Prok_ASV_766	SPO	DCM	1	Pro_Pro	Cyanobacteria	Gammaproteobacteria
Prok_ASV_1479	Prok_ASV_159	SPO	DCM	1	Pro_Pro	Alphaproteobacteria	Alphaproteobacteria
Prok_ASV_1479	Prok_ASV_182	SPO	DCM	1	Pro_Pro	Firmicutes	Alphaproteobacteria
Prok_ASV_1516	Prok_ASV_739	SPO	DCM	1	Pro_Pro	Cyanobacteria	Gammaproteobacteria
Prok_ASV_1534	Prok_ASV_1145	SPO	DCM	1	Pro_Pro	Alphaproteobacteria	Alphaproteobacteria
Prok_ASV_1534	Prok_ASV_1214	SPO	DCM	1	Pro_Pro	Gammaproteobacteria	Alphaproteobacteria
Prok_ASV_1563	Prok_ASV_1128	MS	SRF	0.736842105263158	Pro_Pro	Bacteroidetes	Alphaproteobacteria
Prok_ASV_1584	Prok_ASV_984	MS	BAT	0.885714285714286	Pro_Pro	Euryarchaeota	ChO
Prok_ASV_1584	Prok_ASV_1135	MS	BAT	0.857142857142857	Pro_Pro	Euryarchaeota	ChO
Prok_ASV_1592	Prok_ASV_1233	SAO	BAT	0.727272727272727	Pro_Pro	Gammaproteobacteria	Alphaproteobacteria
Prok_ASV_1593	Prok_ASV_612	MS	SRF	0.842105263157895	Pro_Pro	Cyanobacteria	Bacteroidetes
Prok_ASV_1646	Prok_ASV_1128	MS	SRF	0.789473684210526	Pro_Pro	Bacteroidetes	Gammaproteobacteria
Prok_ASV_1674	Prok_ASV_596	MS	BAT	0.771428571428571	Pro_Pro	Thaumarchaeota	Thaumarchaeota
Prok_ASV_1674	Prok_ASV_856	MS	BAT	0.714285714285714	Pro_Pro	Thaumarchaeota	Thaumarchaeota
Prok_ASV_1674	Prok_ASV_354	MS	BAT	0.771428571428571	Pro_Pro	Thaumarchaeota	Thaumarchaeota
Prok_ASV_1682	Prok_ASV_986	MS	BAT	0.857142857142857	Pro_Pro	Euryarchaeota	Actinobacteria
Prok_ASV_1682	Prok_ASV_1186	MS	BAT	0.885714285714286	Pro_Pro	Planctomycetes	Actinobacteria
Prok_ASV_1682	Prok_ASV_1584	MS	BAT	0.914285714285714	Pro_Pro	ChO	Actinobacteria
Prok_ASV_1682	Euk_ASV_569	MS	BAT	0.828571428571429	Euk_Pro	Radiolaria	Actinobacteria
Prok_ASV_1682	Prok_ASV_222	MS	BAT	0.942857142857143	Pro_Pro	SAR406	Actinobacteria
Prok_ASV_1689	Prok_ASV_401	MS	BAT	0.714285714285714	Pro_Pro	NiR	Alphaproteobacteria
Prok_ASV_1702	Prok_ASV_652	MS	BAT	0.828571428571429	Pro_Pro	Thaumarchaeota	SAR406
Prok_ASV_1702	Prok_ASV_1689	MS	BAT	0.714285714285714	Pro_Pro	Alphaproteobacteria	SAR406
Prok_ASV_1724	Euk_ASV_806	SPO	DCM	1	Euk_Pro	Dinoflagellata	Alphaproteobacteria
Prok_ASV_1724	Euk_ASV_448	SPO	DCM	1	Euk_Pro	Dinoflagellata	Alphaproteobacteria
Prok_ASV_1724	Prok_ASV_1516	SPO	DCM	1	Pro_Pro	Gammaproteobacteria	Alphaproteobacteria
Prok_ASV_1724	Prok_ASV_331	SPO	DCM	1	Pro_Pro	Cyanobacteria	Alphaproteobacteria
Prok_ASV_1749	Prok_ASV_986	MS	BAT	0.8	Pro_Pro	Euryarchaeota	ChO
Prok_ASV_1749	Prok_ASV_360	MS	BAT	0.742857142857143	Pro_Pro	Thaumarchaeota	ChO
Prok_ASV_1796	Prok_ASV_911	MS	SRF	0.947368421052632	Pro_Pro	Bacteroidetes	Alphaproteobacteria
Prok_ASV_1796	Prok_ASV_728	MS	SRF	0.789473684210526	Pro_Pro	Bacteroidetes	Alphaproteobacteria
Prok_ASV_1796	Prok_ASV_1128	MS	SRF	0.947368421052632	Pro_Pro	Bacteroidetes	Alphaproteobacteria
Prok_ASV_1796	Euk_ASV_1591	MS	SRF	1	Euk_Pro	Picozoa	Alphaproteobacteria
Prok_ASV_1821	Prok_ASV_331	SPO	DCM	1	Pro_Pro	Cyanobacteria	Cyanobacteria
Prok_ASV_188	Prok_ASV_141	MS	BAT	1	Pro_Pro	Thaumarchaeota	Euryarchaeota
Prok_ASV_188	Prok_ASV_163	MS	BAT	1	Pro_Pro	SAR406	Euryarchaeota
Prok_ASV_1927	Prok_ASV_1214	SPO	DCM	1	Pro_Pro	Gammaproteobacteria	Actinobacteria
Prok_ASV_1927	Prok_ASV_331	SPO	DCM	1	Pro_Pro	Cyanobacteria	Actinobacteria
Prok_ASV_1999	Prok_ASV_927	MS	BAT	0.8	Pro_Pro	ChO	Alphaproteobacteria
Prok_ASV_1999	Prok_ASV_1749	MS	BAT	0.771428571428571	Pro_Pro	ChO	Alphaproteobacteria
Prok_ASV_1999	Prok_ASV_1890	MS	BAT	0.8	Pro_Pro	Nanoarchaeaeota	Alphaproteobacteria
Prok_ASV_2002	Prok_ASV_1999	MS	BAT	0.714285714285714	Pro_Pro	Alphaproteobacteria	Acidobacteria
Prok_ASV_2030	Euk_ASV_1217	MS	DCM	0.714285714285714	Euk_Pro	Dinoflagellata	Verrucomicrobia
Prok_ASV_2108	Prok_ASV_927	MS	BAT	0.714285714285714	Pro_Pro	ChO	Acidobacteria
Prok_ASV_2108	Prok_ASV_1303	MS	BAT	0.714285714285714	Pro_Pro	ChO	Acidobacteria
Prok_ASV_2172	Prok_ASV_358	MS	BAT	0.771428571428571	Pro_Pro	Thaumarchaeota	Alphaproteobacteria
Prok_ASV_2172	Prok_ASV_1367	MS	BAT	0.771428571428571	Pro_Pro	Alphaproteobacteria	Alphaproteobacteria
Prok_ASV_2217	Euk_ASV_8404	MS	BAT	0.885714285714286	Euk_Pro	Radiolaria	ChO
Prok_ASV_2217	Prok_ASV_1144	MS	BAT	0.828571428571429	Pro_Pro	Planctomycetes	ChO
Prok_ASV_2217	Prok_ASV_1682	MS	BAT	0.914285714285714	Pro_Pro	Actinobacteria	ChO
Prok_ASV_2217	Prok_ASV_1367	MS	BAT	0.828571428571429	Pro_Pro	Alphaproteobacteria	ChO
Prok_ASV_2217	Prok_ASV_188	MS	BAT	0.942857142857143	Pro_Pro	Euryarchaeota	ChO
Prok_ASV_2217	Prok_ASV_652	MS	BAT	0.885714285714286	Pro_Pro	Thaumarchaeota	ChO
Prok_ASV_2217	Prok_ASV_466	MS	BAT	0.942857142857143	Pro_Pro	Alphaproteobacteria	ChO
Prok_ASV_222	Euk_ASV_205	MS	BAT	0.885714285714286	Euk_Pro	Dinoflagellata	SAR406
Prok_ASV_2273	Prok_ASV_1186	MS	BAT	0.857142857142857	Pro_Pro	Planctomycetes	Deltaproteobacteria
Prok_ASV_2273	Prok_ASV_163	MS	BAT	0.885714285714286	Pro_Pro	SAR406	Deltaproteobacteria
Prok_ASV_2273	Prok_ASV_1303	MS	BAT	0.857142857142857	Pro_Pro	ChO	Deltaproteobacteria
Prok_ASV_2273	Prok_ASV_1749	MS	BAT	0.771428571428571	Pro_Pro	ChO	Deltaproteobacteria
Prok_ASV_2285	Prok_ASV_1367	MS	BAT	0.714285714285714	Pro_Pro	Alphaproteobacteria	Nanoarchaeaeota
Prok_ASV_2285	Prok_ASV_1186	MS	BAT	0.714285714285714	Pro_Pro	Planctomycetes	Nanoarchaeaeota
Prok_ASV_2352	Prok_ASV_1186	MS	BAT	0.714285714285714	Pro_Pro	Planctomycetes	ChO
Prok_ASV_242	Prok_ASV_189	SAO	DCM	0.75	Pro_Pro	Bacteroidetes	Gammaproteobacteria
Prok_ASV_2578	Prok_ASV_670	SPO	DCM	1	Pro_Pro	Actinobacteria	Verrucomicrobia
Prok_ASV_2578	Prok_ASV_331	SPO	DCM	1	Pro_Pro	Cyanobacteria	Verrucomicrobia
Prok_ASV_2593	Prok_ASV_331	SPO	DCM	1	Pro_Pro	Cyanobacteria	Gammaproteobacteria
Prok_ASV_2616	Prok_ASV_766	SPO	DCM	1	Pro_Pro	Cyanobacteria	Alphaproteobacteria
Prok_ASV_2623	Prok_ASV_1128	MS	SRF	0.894736842105263	Pro_Pro	Bacteroidetes	Bacteroidetes
Prok_ASV_2623	Prok_ASV_489	MS	SRF	0.894736842105263	Pro_Pro	Bacteroidetes	Bacteroidetes
Prok_ASV_2623	Prok_ASV_1646	MS	SRF	0.789473684210526	Pro_Pro	Gammaproteobacteria	Bacteroidetes
Prok_ASV_2623	Prok_ASV_911	MS	SRF	0.894736842105263	Pro_Pro	Bacteroidetes	Bacteroidetes
Prok_ASV_2658	Prok_ASV_2217	MS	BAT	0.742857142857143	Pro_Pro	ChO	ChO
Prok_ASV_2744	Euk_ASV_205	MS	BAT	0.8	Euk_Pro	Dinoflagellata	Nanoarchaeaeota
Prok_ASV_2744	Prok_ASV_1749	MS	BAT	0.771428571428571	Pro_Pro	ChO	Nanoarchaeaeota
Prok_ASV_2744	Prok_ASV_1890	MS	BAT	0.828571428571429	Pro_Pro	Nanoarchaeaeota	Nanoarchaeaeota
Prok_ASV_2744	Prok_ASV_927	MS	BAT	0.828571428571429	Pro_Pro	ChO	Nanoarchaeaeota
Prok_ASV_2744	Prok_ASV_2273	MS	BAT	0.828571428571429	Pro_Pro	Deltaproteobacteria	Nanoarchaeaeota
Prok_ASV_2770	Prok_ASV_596	MS	MES	0.711538461538462	Pro_Pro	Thaumarchaeota	NiR
Prok_ASV_289	Prok_ASV_241	SPO	DCM	1	Pro_Pro	Gammaproteobacteria	Gammaproteobacteria
Prok_ASV_2956	Euk_ASV_1272	SPO	DCM	1	Euk_Pro	Radiolaria	Gammaproteobacteria
Prok_ASV_2997	Prok_ASV_2273	MS	BAT	0.714285714285714	Pro_Pro	Deltaproteobacteria	Acidobacteria
Prok_ASV_2997	Prok_ASV_1749	MS	BAT	0.714285714285714	Pro_Pro	ChO	Acidobacteria
Prok_ASV_2997	Prok_ASV_1584	MS	BAT	0.714285714285714	Pro_Pro	ChO	Acidobacteria
Prok_ASV_3024	Euk_ASV_1094	SPO	DCM	1	Euk_Pro	Radiolaria	Alphaproteobacteria
Prok_ASV_3024	Prok_ASV_1018	SPO	DCM	1	Pro_Pro	Gammaproteobacteria	Alphaproteobacteria
Prok_ASV_3024	Prok_ASV_1371	SPO	DCM	1	Pro_Pro	SAR406	Alphaproteobacteria
Prok_ASV_3092	Prok_ASV_1584	MS	BAT	0.8	Pro_Pro	ChO	Planctomycetes
Prok_ASV_3180	Prok_ASV_1638	SPO	DCM	1	Pro_Pro	SAR406	Bacteroidetes
Prok_ASV_3180	Prok_ASV_545	SPO	DCM	1	Pro_Pro	Bacteroidetes	Bacteroidetes
Prok_ASV_3180	Prok_ASV_2196	SPO	DCM	1	Pro_Pro	Alphaproteobacteria	Bacteroidetes
Prok_ASV_3180	Prok_ASV_913	SPO	DCM	1	Pro_Pro	Bacteroidetes	Bacteroidetes
Prok_ASV_3180	Prok_ASV_1927	SPO	DCM	1	Pro_Pro	Actinobacteria	Bacteroidetes
Prok_ASV_3180	Prok_ASV_164	SPO	DCM	1	Pro_Pro	Cyanobacteria	Bacteroidetes
Prok_ASV_3180	Prok_ASV_1220	SPO	DCM	1	Pro_Pro	Bacteroidetes	Bacteroidetes
Prok_ASV_3181	Prok_ASV_3024	SPO	DCM	1	Pro_Pro	Alphaproteobacteria	Dadabacteria
Prok_ASV_3181	Prok_ASV_1335	SPO	DCM	1	Pro_Pro	Gammaproteobacteria	Dadabacteria
Prok_ASV_3181	Prok_ASV_331	SPO	DCM	1	Pro_Pro	Cyanobacteria	Dadabacteria
Prok_ASV_3181	Prok_ASV_3180	SPO	DCM	1	Pro_Pro	Bacteroidetes	Dadabacteria
Prok_ASV_3202	Prok_ASV_3181	SPO	DCM	1	Pro_Pro	Dadabacteria	Alphaproteobacteria
Prok_ASV_3211	Prok_ASV_1682	MS	BAT	0.714285714285714	Pro_Pro	Actinobacteria	Thaumarchaeota
Prok_ASV_3296	Prok_ASV_1534	SPO	DCM	1	Pro_Pro	Alphaproteobacteria	Alphaproteobacteria
Prok_ASV_3296	Prok_ASV_356	SPO	DCM	1	Pro_Pro	Gammaproteobacteria	Alphaproteobacteria
Prok_ASV_3296	Prok_ASV_2950	SPO	DCM	1	Pro_Pro	Alphaproteobacteria	Alphaproteobacteria
Prok_ASV_3296	Prok_ASV_2196	SPO	DCM	1	Pro_Pro	Alphaproteobacteria	Alphaproteobacteria
Prok_ASV_331	Prok_ASV_251	SPO	DCM	1	Pro_Pro	Bacteroidetes	Cyanobacteria
Prok_ASV_3322	Prok_ASV_1674	MS	BAT	0.771428571428571	Pro_Pro	Thaumarchaeota	Thaumarchaeota
Prok_ASV_3339	Prok_ASV_454	SPO	DCM	1	Pro_Pro	Alphaproteobacteria	Euryarchaeota
Prok_ASV_3339	Prok_ASV_3224	SPO	DCM	1	Pro_Pro	Gammaproteobacteria	Euryarchaeota
Prok_ASV_3339	Prok_ASV_3181	SPO	DCM	1	Pro_Pro	Dadabacteria	Euryarchaeota
Prok_ASV_3353	Prok_ASV_3092	MS	BAT	0.714285714285714	Pro_Pro	Planctomycetes	Planctomycetes
Prok_ASV_3353	Prok_ASV_1061	MS	BAT	0.771428571428571	Pro_Pro	SAR406	Planctomycetes
Prok_ASV_3368	Prok_ASV_2273	MS	BAT	0.771428571428571	Pro_Pro	Deltaproteobacteria	Acidobacteria
Prok_ASV_3368	Prok_ASV_3353	MS	BAT	0.714285714285714	Pro_Pro	Planctomycetes	Acidobacteria
Prok_ASV_3395	Prok_ASV_986	MS	BAT	0.8	Pro_Pro	Euryarchaeota	ChO
Prok_ASV_3395	Prok_ASV_1367	MS	BAT	0.742857142857143	Pro_Pro	Alphaproteobacteria	ChO
Prok_ASV_345	Prok_ASV_241	SPO	DCM	1	Pro_Pro	Gammaproteobacteria	Bacteroidetes
Prok_ASV_3469	Prok_ASV_2217	MS	BAT	0.742857142857143	Pro_Pro	ChO	Gemmatimonadetes
Prok_ASV_3548	Prok_ASV_3224	SPO	DCM	1	Pro_Pro	Gammaproteobacteria	Alphaproteobacteria
Prok_ASV_3548	Prok_ASV_1534	SPO	DCM	1	Pro_Pro	Alphaproteobacteria	Alphaproteobacteria
Prok_ASV_3574	Prok_ASV_3461	SPO	DCM	1	Pro_Pro	Verrucomicrobia	Alphaproteobacteria
Prok_ASV_3574	Prok_ASV_2956	SPO	DCM	1	Pro_Pro	Gammaproteobacteria	Alphaproteobacteria
Prok_ASV_358	Prok_ASV_188	MS	BAT	0.971428571428571	Pro_Pro	Euryarchaeota	Thaumarchaeota
Prok_ASV_358	Prok_ASV_354	MS	BAT	0.914285714285714	Pro_Pro	Thaumarchaeota	Thaumarchaeota
Prok_ASV_3591	Prok_ASV_3395	MS	BAT	0.742857142857143	Pro_Pro	ChO	ChO
Prok_ASV_3591	Prok_ASV_3353	MS	BAT	0.742857142857143	Pro_Pro	Planctomycetes	ChO
Prok_ASV_3591	Prok_ASV_1999	MS	BAT	0.714285714285714	Pro_Pro	Alphaproteobacteria	ChO
Prok_ASV_3591	Prok_ASV_2979	MS	BAT	0.714285714285714	Pro_Pro	Gammaproteobacteria	ChO
Prok_ASV_3591	Prok_ASV_1135	MS	BAT	0.771428571428571	Pro_Pro	Euryarchaeota	ChO
Prok_ASV_360	Prok_ASV_354	MS	BAT	0.8	Pro_Pro	Thaumarchaeota	Thaumarchaeota
Prok_ASV_360	Prok_ASV_188	MS	BAT	0.828571428571429	Pro_Pro	Euryarchaeota	Thaumarchaeota
Prok_ASV_3660	Prok_ASV_3353	MS	BAT	0.742857142857143	Pro_Pro	Planctomycetes	Alphaproteobacteria
Prok_ASV_3660	Prok_ASV_652	MS	BAT	0.771428571428571	Pro_Pro	Thaumarchaeota	Alphaproteobacteria
Prok_ASV_3660	Prok_ASV_986	MS	BAT	0.742857142857143	Pro_Pro	Euryarchaeota	Alphaproteobacteria
Prok_ASV_3660	Prok_ASV_401	MS	BAT	0.771428571428571	Pro_Pro	NiR	Alphaproteobacteria
Prok_ASV_3660	Prok_ASV_377	MS	BAT	0.771428571428571	Pro_Pro	Thaumarchaeota	Alphaproteobacteria
Prok_ASV_3719	Prok_ASV_1144	MS	BAT	0.8	Pro_Pro	Planctomycetes	SAR406
Prok_ASV_3719	Prok_ASV_3395	MS	BAT	0.742857142857143	Pro_Pro	ChO	SAR406
Prok_ASV_3719	Prok_ASV_1749	MS	BAT	0.714285714285714	Pro_Pro	ChO	SAR406
Prok_ASV_3719	Prok_ASV_2217	MS	BAT	0.8	Pro_Pro	ChO	SAR406
Prok_ASV_3719	Prok_ASV_1682	MS	BAT	0.8	Pro_Pro	Actinobacteria	SAR406
Prok_ASV_3736	Prok_ASV_927	MS	BAT	0.8	Pro_Pro	ChO	Verrucomicrobia
Prok_ASV_3757	Prok_ASV_1749	MS	BAT	0.742857142857143	Pro_Pro	ChO	ChO
Prok_ASV_3757	Prok_ASV_3353	MS	BAT	0.714285714285714	Pro_Pro	Planctomycetes	ChO
Prok_ASV_3757	Prok_ASV_986	MS	BAT	0.771428571428571	Pro_Pro	Euryarchaeota	ChO
Prok_ASV_377	Prok_ASV_219	MS	MES	0.769230769230769	Pro_Pro	Thaumarchaeota	Thaumarchaeota
Prok_ASV_3807	Prok_ASV_897	SPO	DCM	1	Pro_Pro	Alphaproteobacteria	Alphaproteobacteria
Prok_ASV_3879	Prok_ASV_2979	MS	BAT	0.742857142857143	Pro_Pro	Gammaproteobacteria	unBac
Prok_ASV_3879	Prok_ASV_3353	MS	BAT	0.742857142857143	Pro_Pro	Planctomycetes	unBac
Prok_ASV_3879	Prok_ASV_1322	MS	BAT	0.771428571428571	Pro_Pro	Acidobacteria	unBac
Prok_ASV_3879	Prok_ASV_2282	MS	BAT	0.714285714285714	Pro_Pro	Euryarchaeota	unBac
Prok_ASV_401	Prok_ASV_354	MS	BAT	0.914285714285714	Pro_Pro	Thaumarchaeota	NiR
Prok_ASV_401	Prok_ASV_222	MS	BAT	0.942857142857143	Pro_Pro	SAR406	NiR
Prok_ASV_401	Prok_ASV_163	MS	BAT	0.971428571428571	Pro_Pro	SAR406	NiR
Prok_ASV_401	Prok_ASV_358	MS	BAT	0.971428571428571	Pro_Pro	Thaumarchaeota	NiR
Prok_ASV_4087	Prok_ASV_1927	SPO	DCM	1	Pro_Pro	Actinobacteria	Alphaproteobacteria
Prok_ASV_4087	Prok_ASV_2616	SPO	DCM	1	Pro_Pro	Alphaproteobacteria	Alphaproteobacteria
Prok_ASV_4087	Prok_ASV_3024	SPO	DCM	1	Pro_Pro	Alphaproteobacteria	Alphaproteobacteria
Prok_ASV_4087	Prok_ASV_3157	SPO	DCM	1	Pro_Pro	Alphaproteobacteria	Alphaproteobacteria
Prok_ASV_4087	Prok_ASV_1214	SPO	DCM	1	Pro_Pro	Gammaproteobacteria	Alphaproteobacteria
Prok_ASV_4127	Prok_ASV_3807	SPO	DCM	1	Pro_Pro	Alphaproteobacteria	Alphaproteobacteria
Prok_ASV_4127	Prok_ASV_3102	SPO	DCM	1	Pro_Pro	Alphaproteobacteria	Alphaproteobacteria
Prok_ASV_4127	Prok_ASV_2074	SPO	DCM	1	Pro_Pro	Alphaproteobacteria	Alphaproteobacteria
Prok_ASV_4127	Prok_ASV_2099	SPO	DCM	1	Pro_Pro	Alphaproteobacteria	Alphaproteobacteria
Prok_ASV_4127	Prok_ASV_1456	SPO	DCM	1	Pro_Pro	Gammaproteobacteria	Alphaproteobacteria
Prok_ASV_4127	Prok_ASV_725	SPO	DCM	1	Pro_Pro	Alphaproteobacteria	Alphaproteobacteria
Prok_ASV_4146	Prok_ASV_1652	SPO	DCM	1	Pro_Pro	Alphaproteobacteria	Alphaproteobacteria
Prok_ASV_4146	Prok_ASV_3296	SPO	DCM	1	Pro_Pro	Alphaproteobacteria	Alphaproteobacteria
Prok_ASV_4146	Prok_ASV_1086	SPO	DCM	1	Pro_Pro	Gammaproteobacteria	Alphaproteobacteria
Prok_ASV_4146	Prok_ASV_2099	SPO	DCM	1	Pro_Pro	Alphaproteobacteria	Alphaproteobacteria
Prok_ASV_4146	Prok_ASV_1018	SPO	DCM	1	Pro_Pro	Gammaproteobacteria	Alphaproteobacteria
Prok_ASV_4146	Prok_ASV_589	SPO	DCM	1	Pro_Pro	Alphaproteobacteria	Alphaproteobacteria
Prok_ASV_417	Prok_ASV_236	SPO	DCM	1	Pro_Pro	Bacteroidetes	Alphaproteobacteria
Prok_ASV_417	Prok_ASV_289	SPO	DCM	1	Pro_Pro	Gammaproteobacteria	Alphaproteobacteria
Prok_ASV_4378	Prok_ASV_1214	SPO	DCM	1	Pro_Pro	Gammaproteobacteria	Alphaproteobacteria
Prok_ASV_439	Prok_ASV_354	MS	BAT	0.914285714285714	Pro_Pro	Thaumarchaeota	Thaumarchaeota
Prok_ASV_466	Euk_ASV_1644	MS	BAT	0.857142857142857	Euk_Pro	Dinoflagellata	Alphaproteobacteria
Prok_ASV_466	Euk_ASV_2046	MS	BAT	0.742857142857143	Euk_Pro	Dinoflagellata	Alphaproteobacteria
Prok_ASV_466	Prok_ASV_163	MS	BAT	1	Pro_Pro	SAR406	Alphaproteobacteria
Prok_ASV_473	Prok_ASV_27	IO	DCM	1	Pro_Pro	Bacteroidetes	Bacteroidetes
Prok_ASV_473	Euk_ASV_63	IO	DCM	1	Euk_Pro	Apicomplexa	Bacteroidetes
Prok_ASV_4740	Prok_ASV_741	MS	SRF	0.842105263157895	Pro_Pro	Bacteroidetes	Bacteroidetes
Prok_ASV_4740	Euk_ASV_1591	MS	SRF	0.842105263157895	Euk_Pro	Picozoa	Bacteroidetes
Prok_ASV_489	Euk_ASV_1486	MS	SRF	0.947368421052632	Euk_Pro	Ochrophyta	Bacteroidetes
Prok_ASV_511	Prok_ASV_40	SPO	DCM	1	Pro_Pro	Alphaproteobacteria	Alphaproteobacteria
Prok_ASV_511	Prok_ASV_251	SPO	DCM	1	Pro_Pro	Bacteroidetes	Alphaproteobacteria
Prok_ASV_511	Prok_ASV_55	SPO	DCM	1	Pro_Pro	Bacteroidetes	Alphaproteobacteria
Prok_ASV_5319	Prok_ASV_4127	SPO	DCM	1	Pro_Pro	Alphaproteobacteria	Gammaproteobacteria
Prok_ASV_5319	Prok_ASV_1214	SPO	DCM	1	Pro_Pro	Gammaproteobacteria	Gammaproteobacteria
Prok_ASV_559	Prok_ASV_377	MS	MES	0.75	Pro_Pro	Thaumarchaeota	Thaumarchaeota
Prok_ASV_5792	Prok_ASV_3561	SPO	DCM	1	Pro_Pro	Alphaproteobacteria	SAR406
Prok_ASV_5792	Prok_ASV_1821	SPO	DCM	1	Pro_Pro	Cyanobacteria	SAR406
Prok_ASV_5792	Prok_ASV_3339	SPO	DCM	1	Pro_Pro	Euryarchaeota	SAR406
Prok_ASV_5792	Prok_ASV_2956	SPO	DCM	1	Pro_Pro	Gammaproteobacteria	SAR406
Prok_ASV_6078	Prok_ASV_1749	MS	BAT	0.742857142857143	Pro_Pro	ChO	Alphaproteobacteria
Prok_ASV_6078	Prok_ASV_466	MS	BAT	0.857142857142857	Pro_Pro	Alphaproteobacteria	Alphaproteobacteria
Prok_ASV_6078	Prok_ASV_360	MS	BAT	0.742857142857143	Pro_Pro	Thaumarchaeota	Alphaproteobacteria
Prok_ASV_6078	Prok_ASV_1682	MS	BAT	0.857142857142857	Pro_Pro	Actinobacteria	Alphaproteobacteria
Prok_ASV_612	Euk_ASV_2331	MS	SRF	0.789473684210526	Euk_Pro	Stramenopiles_X	Cyanobacteria
Prok_ASV_612	Prok_ASV_489	MS	SRF	0.894736842105263	Pro_Pro	Bacteroidetes	Cyanobacteria
Prok_ASV_630	Prok_ASV_277	SPO	DCM	1	Pro_Pro	Actinobacteria	Actinobacteria
Prok_ASV_633	Prok_ASV_481	SPO	DCM	1	Pro_Pro	Planctomycetes	Bacteroidetes
Prok_ASV_6379	Prok_ASV_277	SPO	DCM	1	Pro_Pro	Actinobacteria	unBac
Prok_ASV_652	Euk_ASV_1874	MS	BAT	0.742857142857143	Euk_Pro	Dinoflagellata	Thaumarchaeota
Prok_ASV_652	Prok_ASV_222	MS	BAT	0.942857142857143	Pro_Pro	SAR406	Thaumarchaeota
Prok_ASV_652	Prok_ASV_466	MS	BAT	0.942857142857143	Pro_Pro	Alphaproteobacteria	Thaumarchaeota
Prok_ASV_6580	Prok_ASV_1220	SPO	DCM	1	Pro_Pro	Bacteroidetes	Alphaproteobacteria
Prok_ASV_6602	Prok_ASV_3181	SPO	DCM	1	Pro_Pro	Dadabacteria	Deltaproteobacteria
Prok_ASV_6979	Prok_ASV_1335	SPO	DCM	1	Pro_Pro	Gammaproteobacteria	Alphaproteobacteria
Prok_ASV_766	Prok_ASV_589	SPO	DCM	1	Pro_Pro	Alphaproteobacteria	Cyanobacteria
Prok_ASV_856	Prok_ASV_596	MS	MES	0.75	Pro_Pro	Thaumarchaeota	Thaumarchaeota
Prok_ASV_864	Euk_ASV_1715	MS	SRF	0.842105263157895	Euk_Pro	Stramenopiles_X	Gammaproteobacteria
Prok_ASV_866	Prok_ASV_49	SAO	DCM	0.75	Pro_Pro	Bacteroidetes	Alphaproteobacteria
Prok_ASV_866	Prok_ASV_16	SAO	DCM	0.75	Pro_Pro	Gammaproteobacteria	Alphaproteobacteria
Prok_ASV_897	Prok_ASV_251	SPO	DCM	1	Pro_Pro	Bacteroidetes	Alphaproteobacteria
Prok_ASV_911	Prok_ASV_612	MS	SRF	0.894736842105263	Pro_Pro	Cyanobacteria	Bacteroidetes
Prok_ASV_911	Euk_ASV_2158	MS	SRF	0.947368421052632	Euk_Pro	Stramenopiles_X	Bacteroidetes
Prok_ASV_911	Prok_ASV_728	MS	SRF	0.789473684210526	Pro_Pro	Bacteroidetes	Bacteroidetes
Prok_ASV_915	Prok_ASV_101	MS	SRF	1	Pro_Pro	Alphaproteobacteria	Bacteroidetes
Prok_ASV_915	Prok_ASV_197	MS	SRF	1	Pro_Pro	Alphaproteobacteria	Bacteroidetes
Prok_ASV_915	Euk_ASV_1303	MS	SRF	1	Euk_Pro	Katablepharidophyta	Bacteroidetes
Prok_ASV_915	Euk_ASV_2162	MS	SRF	0.789473684210526	Euk_Pro	Dinoflagellata	Bacteroidetes
Prok_ASV_927	Prok_ASV_222	MS	BAT	0.914285714285714	Pro_Pro	SAR406	ChO
Prok_ASV_927	Prok_ASV_466	MS	BAT	0.942857142857143	Pro_Pro	Alphaproteobacteria	ChO
Prok_ASV_958	Prok_ASV_739	SPO	DCM	1	Pro_Pro	Cyanobacteria	Bacteroidetes
Prok_ASV_984	Prok_ASV_358	MS	BAT	0.942857142857143	Pro_Pro	Thaumarchaeota	Euryarchaeota
Prok_ASV_986	Prok_ASV_222	MS	BAT	0.857142857142857	Pro_Pro	SAR406	Euryarchaeota
